# Restoring fertility in yeast hybrids: breeding and quantitative genetics of beneficial traits

**DOI:** 10.1101/2021.01.21.427634

**Authors:** S. Naseeb, F. Visinoni, Y. Hu, A. J. Hinks Roberts, A. Maslowska, T. Walsh, K. A. Smart, E. J. Louis, D. Delneri

## Abstract

Hybrids species can harbour a combination of beneficial traits from each parent and may exhibit hybrid vigour, more readily adapting to new harsher environments. Inter-species hybrids are also sterile and therefore an evolutionary dead-end unless fertility is restored, usually via auto-polyploidisation events. In the *Saccharomyces* genus, hybrids are readily found in nature and in industrial settings, where they have adapted to severe fermentative conditions. Due to their hybrid sterility, the development of new commercial yeast strains has so far been primarily conducted via selection methods rather than breeding. In this study, we overcame infertility by creating tetraploid intermediates of *Saccharomyces* inter-species hybrids, to allow continuous multigenerational breeding. We incorporated nuclear and mitochondrial genetic diversity within each parental species, allowing for quantitative genetic analysis of traits exhibited by the hybrids, and for nuclear-mitochondrial interactions to be assessed. Using pooled F12 generation segregants of different hybrids with extreme phenotype distributions, we identified QTLs for tolerance to high and low temperatures, high sugar concentration, high ethanol concentration, and acetic acid levels. We identified QTLs that are species specific, that are shared between species, as well as hybrid specific, where the variants do not exhibit phenotypic differences in the original parental species. Moreover, we could distinguish between mitochondria-type dependent and independent traits. This study tackles the complexity of the genetic interactions and traits in hybrid species, bringing hybrids into the realm of full genetic analysis of diploid species, and paves the road for the biotechnological exploitation of yeast biodiversity.
