## Supplementary material for "Restoring fertility in yeast hybrids: breeding and quantitative genetics of beneficial traits": Table S1_Interspecies diploid hybrids.xlsx

### Sheet: Sheet1
Table S1: Interspecies diploid hybrids constructed
Species	Strains crossed
S. cerevisiae × S. jurei	OS3 × D5088
	OS60 × D5095
	OS253 × D5095
	OS3 × D5095
	OS104 × D5095
S. cerevisiae × S. kudriavzevii	OS104 × OS575
	OS253 × OS575
	OS3 × OS575
	OS278 × OS575
	OS3 × IFO1802
	OS104 × IFO1802
	OS3 x ITD3
	OS60 x ITD3
	OS104 x ITD3
	OS253 x ITD3
