## Supplementary material for "Restoring fertility in yeast hybrids: breeding and quantitative genetics of beneficial traits": Table S2_Intraspecies diploid hybrids.xlsx

### Sheet: Sheet1
Table S2: Intraspecies diploid hybrids constructed
Species	Strains Crossed
S. cerevisiae	OS3 x OS60
	OS3 x OS104
	OS3 x OS253
	OS3 x OS278
	OS60 x OS104
	OS60 x OS278
	OS104 x OS253
	OS104 x OS278
	OS253 x OS278
	OS274 x OS388
S. uvarum	OS274 x OS449
	OS274 x OS471
	OS388 x OS449
	OS388 x OS471
	OS449 x OS471
	OS578 x OS626
S. eubayanus	OS578 x OS627
	OS626 x OS627
S. kudriavzevii	OS575 x IFO1802
	OS575 x OS393
	OS393 x IFO1802
	CAIII x IFO1802
	CAIII x OS393
	CAIII x ITD3
