## Supplementary material for "Restoring fertility in yeast hybrids: breeding and quantitative genetics of beneficial traits": Table S3_tetraploid hybrids constructed.xlsx

### Sheet: S. cerevisiae x S. uvarum
Table S3: Tetraploid hybrids constructed
Collection of De Novo Hybrids
Diploids Crossed	Mitotype
(OS274/OS388) x (OS3/OS253)	S. cerevisiae
(OS274/OS388) x (OS3/OS60)	S. cerevisiae
(OS274/OS388) x (OS60/OS104)	S. cerevisiae
(OS274/OS388) x (OS60/OS278)	S. cerevisiae
(OS274/OS388) x (OS104/OS278)	S. cerevisiae
(OS274/OS388) x (OS3/OS104)	S. cerevisiae
(OS274/OS388) x (OS3/OS278)	S. cerevisiae
(OS274/OS388) x (OS104/OS253)	S. cerevisiae
(OS274/OS388) x (OS253/OS278)	S. cerevisiae
(OS274/OS471) x (OS3/OS253)	S. cerevisiae
(OS274/OS471) x (OS3/OS60)	S. cerevisiae
(OS274/OS471) x (OS60/OS104)	S. cerevisiae
(OS274/OS471) x (OS60/OS278)	S. cerevisiae
(OS274/OS471) x (OS104/OS278)	S. cerevisiae
(OS274/OS471) x (OS3/OS104)	S. cerevisiae
(OS274/OS471) x (OS3/OS278)	S. cerevisiae
(OS274/OS471) x (OS104/OS253)	S. cerevisiae
(OS274/OS471) x (OS253/OS278)	S. cerevisiae
(OS274/OS449) x (OS3/OS253)	S. cerevisiae
(OS274/OS449) x (OS3/OS60)	S. cerevisiae
(OS274/OS449) x (OS60/OS104)	S. cerevisiae
(OS274/OS449) x (OS60/OS278)	S. cerevisiae
(OS274/OS449) x (OS104/OS278)	S. cerevisiae
(OS274/OS449) x (OS3/OS104)	S. cerevisiae
(OS274/OS449) x (OS3/OS278)	S. cerevisiae
(OS274/OS449) x (OS104/OS253)	S. cerevisiae
(OS274/OS449) x (OS253/OS278)	S. cerevisiae
(OS388/OS471) x (OS3/OS253)	S. cerevisiae
(OS388/OS471) x (OS3/OS60)	S. cerevisiae
(OS388/OS471) x (OS60/OS104)	S. cerevisiae
(OS388/OS471) x (OS60/OS278)	S. cerevisiae
(OS388/OS471) x (OS104/OS278)	S. cerevisiae
(OS388/OS471) x (OS3/OS104)	S. cerevisiae
(OS388/OS471) x (OS3/OS278)	S. cerevisiae
(OS388/OS471) x (OS104/OS253)	S. cerevisiae
(OS388/OS471) x (OS253/OS278)	S. cerevisiae
(OS449/OS471) x (OS3/OS253)	S. cerevisiae
(OS449x OS471) x (OS3/OS60)	S. cerevisiae
(OS449/OS471) x (OS60/OS104)	S. cerevisiae
(OS449/OS471) x (OS60/OS278)	S. cerevisiae
(OS449/OS471) x (OS104/OS278)	S. cerevisiae
(OS449/OS471) x (OS3/OS104)	S. cerevisiae
(OS449/OS471) x (OS3/OS278)	S. cerevisiae
(OS449/OS471) x (OS104/OS253)	S. cerevisiae
(OS449/OS471) x (OS253/OS278)	S. cerevisiae
(OS388/OS449) x (OS3/OS253)	S. cerevisiae
(OS388/OS449) x (OS3/OS60)	S. cerevisiae
(OS388/OS449) x (OS60/OS104)	S. cerevisiae
(OS388/OS449) x (OS60/OS278)	S. cerevisiae
(OS388/OS449) x (OS104/OS278)	S. cerevisiae
(OS388/OS449) x (OS3/OS104)	S. cerevisiae
(OS388/OS449) x (OS3/OS278)	S. cerevisiae
(OS388/OS449) x (OS104/OS253)	S. cerevisiae
(OS388/OS449) x (OS253/OS278)	S. cerevisiae
(OS274/OS388) x (OS3/OS253)	S. uvarum
(OS274/OS388) x (OS3/OS60)	S. uvarum
(OS274/OS388) x (OS60/OS104)	S. uvarum
(OS274/OS388) x (OS60/OS278)	S. uvarum
(OS274/OS388) x (OS104/OS278)	S. uvarum
(OS274/OS388) x (OS3/OS104)	S. uvarum
(OS274/OS388) x (OS3/OS278)	S. uvarum
(OS274/OS388) x (OS104/OS253)	S. uvarum
(OS274/OS388) x (OS253/OS278)	S. uvarum
(OS274/OS471) x (OS3/OS253)	S. uvarum
(OS274/OS471) x (OS3/OS60)	S. uvarum
(OS274/OS471) x (OS60/OS104)	S. uvarum
(OS274/OS471) x (OS60/OS278)	S. uvarum
(OS274/OS471) x (OS104/OS278)	S. uvarum
(OS274/OS471) x (OS3/OS104)	S. uvarum
(OS274/OS471) x (OS3/OS278)	S. uvarum
(OS274/OS471) x (OS104/OS253)	S. uvarum
(OS274/OS471) x (OS253/OS278)	S. uvarum
(OS274/OS449) x (OS3/OS253)	S. uvarum
(OS274/OS449) x (OS3/OS60)	S. uvarum
(OS274/OS449) x (OS60/OS104)	S. uvarum
(OS274/OS449) x (OS60/OS278)	S. uvarum
(OS274/OS449) x (OS104/OS278)	S. uvarum
(OS274/OS449) x (OS3/OS104)	S. uvarum
(OS274/OS449) x (OS3/OS278)	S. uvarum
(OS274/OS449) x (OS104/OS253)	S. uvarum
(OS274/OS449) x (OS253/OS278)	S. uvarum
(OS388/OS471) x (OS3/OS253)	S. uvarum
(OS388/OS471) x (OS3/OS60)	S. uvarum
(OS388/OS471) x (OS60/OS104)	S. uvarum
(OS388/OS471) x (OS60/OS278)	S. uvarum
(OS388/OS471) x (OS104/OS278)	S. uvarum
(OS388/OS471) x (OS3/OS104)	S. uvarum
(OS388/OS471) x (OS3/OS278)	S. uvarum
(OS388/OS471) x (OS104/OS253)	S. uvarum
(OS388/OS471) x (OS253/OS278)	S. uvarum
(OS449/OS471) x (OS3/OS253)	S. uvarum
(OS449/OS471) x (OS3/OS60)	S. uvarum
(OS449/OS471) x (OS60/OS104)	S. uvarum
(OS449/OS471) x (OS60/OS278)	S. uvarum
(OS449/OS471) x (OS104/OS278)	S. uvarum
(OS449/OS471) x (OS3/OS104)	S. uvarum
(OS449/OS471) x (OS3/OS278)	S. uvarum
(OS449/OS471) x (OS104/OS253)	S. uvarum
(OS449/OS471) x (OS253/OS278)	S. uvarum
(OS388/OS449) x (OS3/OS253)	S. uvarum
(OS388/OS449) x (OS3/OS60)	S. uvarum
(OS388/OS449) x (OS60/OS104)	S. uvarum
(OS388/OS449) x (OS60/OS278)	S. uvarum
(OS388/OS449) x (OS104/OS278)	S. uvarum
(OS388/OS449) x (OS3/OS104)	S. uvarum
(OS388/OS449) x (OS3/OS278)	S. uvarum
(OS388/OS449) x (OS104/OS253)	S. uvarum
(OS388/OS449) x (OS253/OS278)	S. uvarum
(OS274/OS388) x (OS3/OS253)	Not checked
(OS274/OS388) x (OS3/OS60)	Not checked
(OS274/OS388) x (OS60/OS104)	Not checked
(OS274/OS388) x (OS60/OS278)	Not checked
(OS274/OS388) x (OS104/OS278)	Not checked
(OS274/OS388) x (OS3/OS104)	Not checked
(OS274/OS388) x (OS3/OS278)	Not checked
(OS274/OS388) x (OS104/OS253)	Not checked
(OS274/OS388) x (OS253/OS278)	Not checked
(OS274/OS471) x (OS3/OS253)	Not checked
(OS274/OS471) x (OS3/OS60)	Not checked
(OS274/OS471) x (OS60/OS104)	Not checked
(OS274/OS471) x (OS60/OS278)	Not checked
(OS274/OS471) x (OS104/OS278)	Not checked
(OS274/OS471) x (OS3/OS104)	Not checked
(OS274/OS471) x (OS3/OS278)	Not checked
(OS274/OS471) x (OS104/OS253)	Not checked
(OS274/OS471) x (OS253/OS278)	Not checked
(OS274/OS449) x (OS3/OS253)	Not checked
(OS274/OS449) x (OS3/OS60)	Not checked
(OS274/OS449) x (OS60/OS104)	Not checked
(OS274/OS449) x (OS60/OS278)	Not checked
(OS274/OS449) x (OS104/OS278)	Not checked
(OS274/OS449) x (OS3/OS104)	Not checked
(OS274/OS449) x (OS3/OS278)	Not checked
(OS274/OS449) x (OS104/OS253)	Not checked
(OS274/OS449) x (OS253/OS278)	Not checked
(OS388/OS471) x (OS3/OS253)	Not checked
(OS388/OS471) x (OS3/OS60)	Not checked
(OS388/OS471) x (OS60/OS104)	Not checked
(OS388/OS471) x (OS60/OS278)	Not checked
(OS388/OS471) x (OS104/OS278)	Not checked
(OS388/OS471) x (OS3/OS104)	Not checked
(OS388/OS471) x (OS3/OS278)	Not checked
(OS388/OS471) x (OS104/OS253)	Not checked
(OS388/OS471) x (OS253/OS278)	Not checked
(OS449/OS471) x (OS3/OS253)	Not checked
(OS449x OS471) x (OS3/OS60)	Not checked
(OS449/OS471) x (OS60/OS104)	Not checked
(OS449/OS471) x (OS60/OS278)	Not checked
(OS449/OS471) x (OS104/OS278)	Not checked
(OS449/OS471) x (OS3/OS104)	Not checked
(OS449/OS471) x (OS3/OS278)	Not checked
(OS449/OS471) x (OS104/OS253)	Not checked
(OS449/OS471) x (OS253/OS278)	Not checked
(OS388/OS449) x (OS3/OS253)	Not checked
(OS388/OS449) x (OS3/OS60)	Not checked
(OS388/OS449) x (OS60/OS104)	Not checked
(OS388/OS449) x (OS60/OS278)	Not checked
(OS388/OS449) x (OS104/OS278)	Not checked
(OS388/OS449) x (OS3/OS104)	Not checked
(OS388/OS449) x (OS3/OS278)	Not checked
(OS388/OS449) x (OS104/OS253)	Not checked
(OS388/OS449) x (OS253/OS278)	Not checked

### Sheet: S. cerevisiae x S. eubayanus
Collection of De Novo Hybrids
Diploids Crossed	Mitotype
(OS578/OS626) x (OS3/OS253)	S. cerevisiae
(OS578/OS626) x (OS3/OS60)	S. cerevisiae
(OS578/OS626) x (OS60/OS104)	S. cerevisiae
(OS578/OS626) x (OS60/OS278)	S. cerevisiae
(OS578/OS626) x (OS104/OS278)	S. cerevisiae
(OS578/OS626) x (OS3/OS104)	S. cerevisiae
(OS578/OS626) x (OS3/OS278)	S. cerevisiae
(OS578/OS626) x (OS104/OS253)	S. cerevisiae
(OS578/OS626) x (OS253/OS278)	S. cerevisiae
(OS578/OS627) x (OS3/OS253)	S. cerevisiae
(OS578/OS627) x (OS3/OS60)	S. cerevisiae
(OS578/OS627) x (OS60/OS104)	S. cerevisiae
(OS578/OS627) x (OS60/OS278)	S. cerevisiae
(OS578/OS627) x (OS104/OS278)	S. cerevisiae
(OS578/OS627) x (OS3/OS104)	S. cerevisiae
(OS578/OS627) x (OS3/OS278)	S. cerevisiae
(OS578/OS627) x (OS104/OS253)	S. cerevisiae
(OS578/OS627) x (OS253/OS278)	S. cerevisiae
(OS578/OS626) x (OS3/OS253)	S. eubayanus
(OS578/OS626) x (OS3/OS60)	S. eubayanus
(OS578/OS626) x (OS60/OS104)	S. eubayanus
(OS578/OS626) x (OS60/OS278)	S. eubayanus
(OS578/OS626) x (OS104/OS278)	S. eubayanus
(OS578/OS626) x (OS3/OS104)	S. eubayanus
(OS578/OS626) x (OS3/OS278)	S. eubayanus
(OS578/OS626) x (OS104/OS253)	S. eubayanus
(OS578/OS626) x (OS253/OS278)	S. eubayanus
(OS578/OS627) x (OS3/OS253)	S. eubayanus
(OS578/OS627) x (OS3/OS60)	S. eubayanus
(OS578/OS627) x (OS60/OS104)	S. eubayanus
(OS578/OS627) x (OS60/OS278)	S. eubayanus
(OS578/OS627) x (OS104/OS278)	S. eubayanus
(OS578/OS627) x (OS3/OS104)	S. eubayanus
(OS578/OS627) x (OS3/OS278)	S. eubayanus
(OS578/OS627) x (OS104/OS253)	S. eubayanus
(OS578/OS627) x (OS253/OS278)	S. eubayanus
(OS578/OS626) x (OS3/OS253)	Not checked
(OS578/OS626) x (OS3/OS60)	Not checked
(OS578/OS626) x (OS60/OS104)	Not checked
(OS578/OS626) x (OS60/OS278)	Not checked
(OS578/OS626) x (OS104/OS278)	Not checked
(OS578/OS626) x (OS3/OS104)	Not checked
(OS578/OS626) x (OS3/OS278)	Not checked
(OS578/OS626) x (OS104/OS253)	Not checked
(OS578/OS626) x (OS253/OS278)	Not checked
(OS578/OS627) x (OS253/OS278)	Not checked
(OS578/OS627) x (OS3/OS253)	Not checked
(OS578/OS627) x (OS3/OS60)	Not checked
(OS578/OS627) x (OS60/OS104)	Not checked
(OS578/OS627) x (OS60/OS278)	Not checked
(OS578/OS627) x (OS104/OS278)	Not checked
(OS578/OS627) x (OS3/OS104)	Not checked
(OS578/OS627) x (OS3/OS278)	Not checked
(OS578/OS627) x (OS104/OS253)	Not checked

### Sheet: S. cerevisiae x S. jurei
Collection of De Novo Hybrids
Diploids Crossed	Mitotype
(OS3/D5088) x (OS104/D5095)	S. cerevisiae
(OS3/D5088) x (OS104/D5095)	S. jurei
(OS3/D5088) x (OS60/D5095)	S. cerevisiae
(OS3/D5088) x (OS60/D5095)	S. jurei
(OS3/D5088) x (OS253/D5095)	S. cerevisiae
(OS3/D5088) x (OS253/D5095)	S. jurei

### Sheet: S. cerevisiae x S. kudriavzevii
Collection of De Novo Hybrids
Diploids Crossed	Mitotype
(OS253/OS575) x (OS104/IFO1802)	S. kudriavzevii
(OS253/OS575) x (OS104/IFO1802)	S. cerevisiae
(OS104/OS575) x (OS3/IFO1802)	S. kudriavzevii
(OS104/OS575) x (OS3/IFO1802)	S. cerevisiae
(OS253/OS575) x (OS3/IFO1802)	S. kudriavzevii
(OS253/OS575) x (OS3/IFO1802)	S. cerevisiae
(OS3/ITD3) x (OS104/IFO1802)	Not checked
(OS253/ITD3) x (OS104/IFO1802)	Not checked
(OS60/ITD3) x (OS104/IFO1802)	Not checked
