## Supplementary material for "Restoring fertility in yeast hybrids: breeding and quantitative genetics of beneficial traits": Table S4_Spore viability.xlsx

### Sheet: Sheet1
Table S4: Spore viability of constructed tetraploid lines
Tetraploids	Strains making up the 4n genome	Spore viability (%)
S. cerevisiae/S. kudriavzevii	OS253/OS575/OS104/IFO1802	90
	OS104/OS575/OS3/IFO1802	89
	OS253/OS575/OS3/IFO1802	93
S. cerevisiae/S. jurei	OS3/D5088/OS104/D5095	87
	OS3/D5088/OS104/D5095	92
S. cerevisiae/S. uvarum	OS388/OS471/OS3/OS253	75
	OS388/OS471/OS104/OS253	78.8
	OS388/OS449/OS3/OS104	92.5
	OS274/OS449/OS3/OS253	77.5
	OS449/OS471/OS3/OS104	73.8
	OS388/OS449/OS3/OS253	81.3
	OS388/OS449/OS3/OS104	88.8
	OS388/OS449/OS104/OS253	66.3
S. cerevisiae/S. eubayanus	OS578/OS626/OS3/OS253	86.5
	OS578/OS626/OS3/OS253	81.7
	OS578/OS626/OS104/OS253	89
	OS578/OS626/OS3/OS253	81.7
	OS578/OS626/OS3/OS103	81.7
	OS578/OS626/OS104/OS253	87.5
	OS578/OS627/OS3/OS253	80.8
	OS578/OS627/OS60/OS103	78.8
	OS578/OS627/OS3/OS103	98
	OS578/OS627/OS60/OS103	88
