## Supplementary material for "Restoring fertility in yeast hybrids: breeding and quantitative genetics of beneficial traits": Table S5 Coefficient of Dispersion.xlsx

### Sheet: Sheet1
Table S5: Quartile coefficient of dispersion of the F1 and F12 segregants colony size by condition
Tetraploid		16°C	23°C	30°C	Maltose 10%	Maltose 15%	AcOH 0.3%	AcOH 0.5%	Average
F1	Scm/Sj	0.0637639	0.106054	0.104976	0.250317	0.240707	0.0714052	0.144199	0.140203
	Sc/Sjm	0.228818	0.156708	0.128538	0.310425	0.335373	0.188002	0.269263	0.231018
	Sc/Sj Rm	0.156839	0.0597602	0.0740295	0.286322	0.254481	0.0966301	0.0970101	0.146439
	Scm/Sk	0.137853	0.789025	0.91787	0.233775	0.242686	0.143097	0.224082	0.384055
	Sc/Skm	0.101016	0.19311	0.333447	0.257598	0.242744	0.0582711	0.144715	0.190129
	Sc/Sk Rm	0.168902	0.139808	0.396674	0.161164	0.121065	0.117023	0.242972	0.192515
F12	Scm/Sj	0.207933	0.215496	0.118582	0.314855	0.39637	0.137954	0.359178	0.250053
	Sc/Sjm	0.11926	0.0877686	0.0935532	0.21985	0.254258	0.143174	0.220918	0.162683
	Scm/Sk	0.142947	0.180902	0.200134	0.441112	0.331834	0.149664	0.147293	0.227698
	Sc/Skm	0.183577	0.135238	0.161529	0.29766	0.290513	0.166346	0.291914	0.218111
