## Supplementary material for "Restoring fertility in yeast hybrids: breeding and quantitative genetics of beneficial traits": Table S6 QTL analysis Summary.xlsx

### Sheet: Sheet1
Table S6: Total number of QTLs identified in the F12 segregants in all conditions using the Multipool and pooled selection strategies
Multipool analysis
Diploid hybrid F12 progeny	Sc alleles	Other parental allelels	Total
Scm/Sj	19	28	47
Sc/Sjm	37	35	72
Scm/Sk	95	71	166
Sc/Skm	63	59	122
Scm/Se	46	26	72
Sc/Sem	65	38	103
Pooled selection analysis
Diploid hybrid F12 progeny	Sc alleles	Other parental allelels	Total
Scm/Se	6	10	16
Sc/Sem	19	6	25
Scm/Su	9	0	9
