## Supplementary material for "Restoring fertility in yeast hybrids: breeding and quantitative genetics of beneficial traits": Table S7_List of potential causal genes identified in Multipool.xlsx

### Sheet: Low temperature
Table S7: List of potential causal genes identified in hybrids analysed via Multipool. The genes are clustered by function or phenotype reported in case of deletion or expression on SGD (Cherry JM, et al. 2012)
List of potential causal genes identified in temperature-QTLs in Sc/Sj, Sc/Sk and Sc/Se hybrids.
		Gene function or described phenotype
Hybrid	Allele	Cold sensitivity	Haploinsufficiency/proficency at cold temperature*	Cold favouring reactions**
Scm/Sj	Sc	ARC1	YDL199C	-
	Sj	PAC10, RIM101, BTS1	PSF1, PEP3, RBA50, RPI1, CBP2, CDC7, GUT1, YPL071C, UGA2	MTD1
Sc/Sjm	Sc	BIK1	PDX1, RNQ1, FUS3	-
	Sj	-	HLJ1, YMR315W, MET2, TOF1, DNF3	GDH2, ADH3
Scm/Sk	Sc	CIN1, LTE1, CKS1, PET9	CBS2, APE3, OSW7, NAT3, URN1, DRS2, RIF1, RET2, PYK2, MRPS18	GDH2
	Sk	-	MNT2, TIM17, ELP2	-
Sc/Skm	Sc	-	SEC4, PEP3, PEX35, FUS3, PSD2	-
	Sk	CTR9	FOL1, PEP3, THO2	MTD1
Scm/Se	Sc	HOG1	UGA2	-
	Se	-	PEX25, ELG1, GDE1, RRG9	-
Sc/Sem	Sc	SLT2, BRL1, BEM4	PEP3	PUT2
	Se	-	DIG1, CPR2, COX6	-
* genes from large-scale competition experiment at 16°C (Paget et al, 2014)
** reactions classified as cold favouring in thermodynamic-based analysis of a genome-scale metabolic model (Paget et al, 2014)

### Sheet: Maltose
List of potential causal genes identified in maltose-QTLs in Sc/Sj and Sc/Sk hybrids.
		Gene function or described phenotype
Hybrid	Allele	Maltose metabolism	Osmotic stress sensitivity
Scm/Sj	Sc	-	-
	Sj	-	-
Sc/Sjm	Sc	MAL31	-
	Sj	MAL33	-
Scm/Sk	Sc	-	RIM15
	Sk	IMA5	-
Sc/Skm	Sc	MAL33	KSS1
	Sk	-	-

### Sheet: Acetic acid
List of potential causal genes identified in acetic acid-QTLs in Sc/Sj and Sc/Sk hybrids.
		Gene function or described phenotype
Hybrid	Allele	Acetic acid metabolism	Sensitivity to acetic acid	Oxidative stress resistance
Scm/Sj	Sc	-	LEU2	-
	Sj	CIT1	OAR1, RTS1, MRH1, NRG1	-
Sc/Sjm	Sc	-	-	PAC10
	Sj	-	-	-
Scm/Sk	Sc	-	-	-
	Sk	ACH1	-	-
Sc/Skm	Sc	-	ARF2, ARO2	-
	Sk	-	-	-

### Sheet: Heat
List of potential causal genes identified in heat-QTLs in Sc/Se hybrids.
		Gene function or described phenotype
Hybrid	Allele	Heat sensitivity	Heat response	Validated heat growth QTLs*
Scm/Se	Sc	NGG1, SWR1, HHT2, ATG36, GTR1, SSN8, ATG7, PMA1, ARG82, DGK1, NUP42, RQC1, CIA1, ECM1, IPK1	HSP78
	Se	CAB4, DOA4	TPS2
Sc/Sem	Sc	RPB9, GCN5, BUD27, COQ4, PET9, RAD50, ALG2, YAP3, ALG1, AIM21, BRX1, BIL1, DGK1, COQ6, ADH4	FLO1, WSC2, WSC3	IRA2
	Se	-	CHL1
* genes previously validated through RHA (Parts et al. 2011, Cubillos et al. 2013)

### Sheet: Ethanol
List of potential causal genes identified in ethanol-QTLs in Sc/Se hybrids.
		Gene function or described phenotype
Hybrid	Allele	Ethanol sensitivity	Ethanol stress response
Scm/Se	Sc	GAL7	-
	Se	CPR1, HTS1	ATH1
Sc/Sem	Sc	CYC3, SFP1, TUF1, GCR1, ATG29, HTS1	-
	Se	GCN5, AIM33, ARO7	-
