## Supplementary material for "Restoring fertility in yeast hybrids: breeding and quantitative genetics of beneficial traits": Table S8 SIFT Analysis.xlsx

### Sheet: Low temperature
Table S8: List of potential causal genes identified in the S. cerevisiae genome of hybrids analysed via Multipool with non-synonymous SNPs predicted to be tolerated or deleterious by SIFT analysis (Bergstrom et al. 2014)
List of potential causal genes identified in temperature-QTLs in Sc/Sj, Sc/Sk and Sc/Se hybrids with non-synonymous SNPs predicted to be tolerated or deleterious by SIFT analysis (Bergstrom et al. 2014).
	SIFT analysis
Hybrid	Tolerated	Deleterious
Scm/Sj	ARC1	YDL199C
Sc/Sjm	FUS3, BIK1, PDX1	RNQ1
Scm/Sk	OSW7, RET2, MRPS18, DRS2, GDH2, CBS2, CIN1, URN1	PYK2, RIF1
Sc/Skm		PEP3
Scm/Se	HOG1
Sc/Sem	PUT2, BRL1, BEM4	PEP3

### Sheet: Maltose
List of potential causal genes identified in maltose-QTLs in Sc/Sj and Sc/Sk hybrids with non-synonymous SNPs predicted to be tolerated or deleterious by SIFT analysis (Bergstrom et al. 2014).
	SIFT analysis
Hybrid	Tolerated	Deleterious
Scm/Sj
Sc/Sjm		MAL31
Scm/Sk		RIM15
Sc/Skm		MAL33

### Sheet: Heat
List of potential causal genes identified in heat-QTLs in Sc/Se hybrids with non-synonymous SNPs predicted to be tolerated or deleterious by SIFT analysis (Bergstrom et al. 2014).
	SIFT analysis
Hybrid	Tolerated	Deleterious
Scm/Se	ECM1, IPK1, ALG2, HSP78, SWR1, PMA1, GTR1, SSN8, NUP42	ARG82, ATG7, ATG36
Sc/Sem	ADH4, WSC2, COQ6, RAD50	FLO1, BUD27, AIM21, WSC3

### Sheet: Ethanol
List of potential causal genes identified in ethanol-QTLs in Sc/Se hybrids with non-synonymous SNPs predicted to be tolerated or deleterious by SIFT analysis (Bergstrom et al. 2014).
	SIFT analysis
Hybrid	Tolerated	Deleterious
Scm/Se		GAL7
Sc/Sem	CYC3, SFP1	GCR1, HTS1

### Sheet: Total
Total number of potential causal genes identified in the S. cerevisiae genome of hybrids analysed via Multipool with non-synonymous SNPs predicted to be tolerated or deleterious by SIFT analysis (Bergstrom et al. 2014)
	SIFT analysis
Hybrid	Tolerated	Deleterious
Low temperature	16	6
Maltose		3
Heat	13	7
Ethanol	2	3
Total	31	19
