## Supplementary material for "Restoring fertility in yeast hybrids: breeding and quantitative genetics of beneficial traits": Table S9_List of Pleiotropic QTLs.xlsx

### Sheet: ScmSj hybrids
Table S9: List of pleiotropic QTLs in hybrid diploid progeny. The coordinates of the pleiotropic intervals are specified along with the genome and the selection condition in which they were identified. Neighbouring pleiotropic QTLs were grouped together with the genes shared by all the conditions in bold S. eubayanus gene names are based on the annotation of CBS12357T/FM1318 (GCA_001298625).
S. cerevisiae alleles	Chromosome	Start (bp)	End (bp)	Selection conditions	Genes in QTL interval
	IV	849000	870100	Maltose Acetic acid	GDC6, TCP1, UPC2, AHA1, ADR1, EBS1, MSS4, UME6
	X	367600	371400	Maltose Acetic acid	IRC18, SNX4, TAD2
S. jurei alleles	VI	256000	282100	Low temperature Maltose	SMD1, YGR079W, GCD2, ENV11, SLX9, MRPL25, PRP38, RPL11B, MRP13, ART5, PAC10, PEX8, UPF3, TOM20, ROM1, TWF1
	VI	284500	299600	Low temperature Maltose	NNF2, CTT1, UTP22, PRP31
	IV	482100	497400	Low temperature Acetic acid	SES1, RAD28, NSI1, REG1, VPS54
	X	32800	47200	Low temperature Acetic acid	NCE101, YJL206C, LAA1, NUC1, PRP21, RCY1

### Sheet: ScSjm hybrids
S. cerevisiae genome	Chromosome	Start (bp)	End (bp)	Selection conditions	Genes in QTL interval
	XIII	263600	280800	Low temperature Maltose Acetic acid	PLB1, ADI1, HXT2, CLU1, ANY1
	XI	611700	631400	Low temperature Acetic acid	PCC1, PCK1, SRP40, ESL2, MLP1, PTR2, SRL3
S. jurei genome	IV	1257400	1286100	Low temperature Maltose	BNA7, DYN2, PPM1, CAD1, SIP1, CYM1, LRS4, RPN9, THI74, GPI19, SNX41, PPZ2, GPI17, NPL3, TIF35
	VI	614700	626000	Low temperature Maltose	NOP19, GCN5, ENO1, COQ6, PUP2
	II	777800	809000	Low temperature Maltose	MAL33, PCA1, PHO89
	XIII	296100	311600	Low temperature Acetic acid	ISF1, ADH3, VBA1, SEG1, PDL32

### Sheet: ScmSk hybrids
S. cerevisiae genome	Chromosome	Start (bp)	End (bp)	Selection conditions	Genes in QTL interval
	II	795900	794100	Low temperature Maltose	PCA1
	II	497700	498700	Low temperature Acetic acid	CKS1, HSL7
	VIII	447000	452100	Low temperature Acetic acid	FMO1, ROF1
	XVI	826800	829900	Low temperature Acetic acid	NCA2, URN1, PIN3, MAY24
	VIII	492400	496100	Maltose Acetic acid	PPX1, YHR202W, RPN10
S. kudriavzevii genome	X	292000	304700	Low temperature Acetic acid	SNR128, TIM17, RO1, SFH5, YAK1, IRC9, IDS2, RPA34, DAS1, SMT1
	II	154300	164700	Maltose Acetic acid	DER1, MCM7, BEM1
	II	233000	240500	Maltose Acetic acid	YBR241C, YBR242W, GPX2, ALG7
	X	400	22700	Maltose Acetic acid	APL1, COX16, PL31, CY31, AVT1, MPP10, YJL007C, PRE3, OST1, MRX12, SAG1, SYS1, CTK2
	XII	425100	423100	Maltose Acetic acid	YLL065W, PAU18
	XII	52400	56300	Maltose Acetic acid	YLR122C

### Sheet: ScSkm hybrids
S. cerevisiae genome	Chromosome	Start (bp)	End (bp)	Selection conditions	Genes in QTL interval
	XI	424100	434100	Low temperature Maltose	RPL14A, CAP1, BYE1, MRT4, UFD4
	XII	706900	710000	Low temperature Maltose	ACO1
	IV	239600	258700	Low temperature Acetic acid	ATG20, EXP1, CRD1, HEM25, CCT4, YFH1, IWR1, NUP84, CYK3, TRM3, SNA4, UBP1, YDL114W, YDL124W
S. kudriavzevii genome	IV	166100	169500	Low temperature Maltose	KIN28
	VIII	200100	226100	Low temperature Maltose	IRE1, NMD2, PPE1, PTC7, QNS1, IPI1
	XIV	195300	206400	Low temperature Maltose	THO2
	XIV	367200	397700	Low temperature Maltose	MRPL17, FOL1, ATG2, SLA2, NRD1, RAD50, SIP3, RPA49
	XV	9500	23900	Low temperature Maltose	PSF3, CTR9, PEX11, SPT20
	VIII	96000	101800	Low temperature Acetic acid	GND2, COQ6, RAD2
	X	14700	54400	Maltose Acetic acid	SSC1, MDE1, GEA1, RAD26, RAV1
	XI	588600	593000	Maltose Acetic acid	MIA40

### Sheet: ScmSe hybrids
S. cerevisiae genome	Chromosome	Start (bp)	End (bp)	Selection conditions	Genes in QTL interval
	XVI	383000	389600	Heat Ethanol	MRPL6, SKG6, CRP1, IMP3
	VIII	830300	836000	Heat Ethanol	YPR156C YPR157W YPR155C
S. eubayanus genome	XIII	124300	124800	Very low temperature Heat	DI49_4013
	VII	56800	82000	Very low temperature Heat	DI49_1750 DI49_1759 DI49_1752 DI49_1753 DI49_1758 DI49_1751 DI49_1754 DI49_1757 DI49_1760 DI49_1756 DI49_1755 DI49_1747 DI49_1748 DI49_1746
	XIV	430400	433300	Very low temperature Heat	DI49_4632 DI49_4633 DI49_4630 DI49_1749 DI49_4631

### Sheet: ScSem hybrids
S. cerevisiae genome	Chromosome	Start (bp)	End (bp)	Selection conditions	Genes in QTL interval
	XVI	278000	295800	Very low temperature Heat	YPL143W YPL140C YPL133C YPL141C YPL134C YPL137C YPL135W YPL138C YPL139C
	XVI	231100	248900	Very low temperature Ethanol	YPL161C YPL159C YPL164C YPL165C YPL158C YPL162C YPL163C YPL166W YPL167C YPL160W
	XV	874400	885800	Heat Ethanol	YOR308C YOR307C YOR306C YOR304C-A YOR304W YOR305W
S. eubayanus genome	XVI	700800	716900	Very low temperature Heat	DI49_5545 DI49_5541 DI49_5543 DI49_5540 DI49_5539 DI49_5548 DI49_5542 DI49_5546 DI49_5547 DI49_5544
	XI	607000	605300	Very low temperature Heat	DI49_3464
	VIII	561500	587900	Heat Ethanol	DI49_5075 DI49_5083 DI49_5085 DI49_5076 DI49_5086 DI49_5090 DI49_5084 DI49_5087 DI49_5080 DI49_5088 DI49_5073 DI49_5079 DI49_5089 DI49_5074 DI49_5081 DI49_5077 DI49_5072 DI49_5082 DI49_5078
