## Supplementary material for "Restoring fertility in yeast hybrids: breeding and quantitative genetics of beneficial traits": Table S10_QTL ScSu ScSe (Pooled Selection).xlsx

### Sheet: Sheet1
Table S10: Number of QTL regions detected in S. cerevisiae / S. eubayanus and S. cerevisiae/S. uvarum F12 segregants via Pooled selection strategy
	Number of QTL regions detected		Number of genes within the QTL regions		Number of QTL regions detected		Number of genes within the QTL regions
	ScmSe Hybrid		ScSem Hybrid		ScmSe Hybrid		ScSem Hybrid
	Sc genome	Se genome	Sc genome	Se genome	Sc genome	Se genome	Sc genome	Se genome
Very Low temperaure 4°C	0	0	0	1	-	-	-	9
High maltose concentration	5	10	15	5	27	54	91	45
High glucose concentration	0	0	4	0	-	-	37	-
Oxidative stress (H2O2)	1	0	0	0	3	-	-	-
	ScmSu Hybrid		ScmSu Hybrid
	Sc genome	Su genome	Sc genome	Su genome
Levulinic Acid	4	0	18	-
High temperature (40°C)	4	0	33	-
Acetic acid	1	0	12	-
