## Supplementary material for "Restoring fertility in yeast hybrids: breeding and quantitative genetics of beneficial traits": Table S11_List of potential causal genes via pooled selection.xlsx

### Sheet: Low temperature
Table S11: List of potential causal genes identified in QTLs in ScmSu hybrids analysed via pooled selection. The genes are clustered by function or phenotype reported in case of deletion or overexpression on SGD (Cherry JM, et al. 2012)
List of potential causal genes identified in very low temperature-QTLs in Sc/Se hybrids.
		Gene function or described phenotype
Hybrid	Allele	Cold sensitivity	Haploinsufficiency/proficency at cold temperature*
Scm/Se	Sc	-	-
	Se	-	-
Sc/Sem	Sc	-	-
	Se	-	RKM1
* genes from large-scale competition experiment at 16°C (Paget et al, 2014)

### Sheet: Maltose
List of potential causal genes identified in maltose-QTLs in Sc/Se hybrids.
		Gene function or described phenotype
Hybrid	Allele	Osmotic stress sensitivity
Scm/Se	Sc	STE20
	Se	ACT1
Sc/Sem	Sc	YAP3, RIM15
	Se	KSS1, BUD9, STE20, YAP3, SKO1

### Sheet: Heat
List of potential causal genes identified in heat-QTLs in ScmSu hybrids.
		Gene function or described phenotype
Hybrid	Allele	Heat sensitivity	Heat response
Scm/Su	Sc	SUP45, BLM10, CAB2	FLO1
	Su	-	-

### Sheet: Acetic acid
List of potential causal genes identified in acetic acid-QTLs in ScmSu hybrids.
		Gene function or described phenotype
Hybrid	Allele	Acetic acid metabolism	Sensitivity to acetic acid
Scm/Su	Sc	COX13	TPN1, HOS2
	Su	-	-
