## Supplementary material for "Restoring fertility in yeast hybrids: breeding and quantitative genetics of beneficial traits": Table S12_List of Interspecies QTLs.xlsx

### Sheet: Low temperature 
Table S12: List of overlapping QTLs intervals identified in different hybrids or species. Neighbouring QTLs intervals are grouped together as a single QTL region named with a character specifying the condition in which they were mapped (T = low temperature, M = maltose, A = acetic acid, E= ethanol) and a number. For each interval shared, the position and the peak of the individual QTL is specifie…
Interspecies QTL region N°	Hybrid	Allele	Chromosome	QTL Peak	Genes shared
T1	Sc/Skm	Sk	XII	25700	PEP3
	Sc/Skm	Sc	XII	445700
	Sc/Sem	Sc	XII	426600
	Scm/Sj	Sj	XII	414700
	Sc/Skm	Sc	XII	445700	YLR149C, STM1, PCD1, YLR152C, ACS2
	Sc/Sem	Sc	XII	426600
	Scm/Sj	Sj	XII	414700
	Scm/Sj	Sj	XII	414700	RRN5, PUT1, DPH6, ACF2, RMP1, SPE4, YLR146W-A, SMD3
	Sc/Sem	Sc	XII	426600
T2	Scm/Sk	Sk	XV	23200	COQ6
	Sc/Skm	Sk	XV	23200
	Scm/Se	Sc	VII	977300
	Sc/Sem	Sc	VII	971700
	Sc/Sjm	Sj	VI	588100
	Scm/Sk	Sk	XV	23200	ENO1
	Scm/Se	Sc	VII	977300
	Sc/Sem	Sc	VII	971700
	Sc/Sjm	Sj	VI	588100
	Scm/Sk	Sk	XV	23200	GND2, MTM1
	Sc/Skm	Sk	XV	23200
	Scm/Se	Sc	VII	977300
	Sc/Sem	Sc	VII	971700
	Sc/Skm	Sk	XV	23200	RAD2
	Scm/Se	Sc	VII	977300
	Sc/Sem	Sc	VII	971700
	Scm/Se	Sc	VII	977300	TNA1
	Sc/Sem	Sc	VII	971700
	Scm/Sk	Sk	XV	23200	RIE1, NOP19, GCN5, PUP2
	Sc/Sem	Sc	VII	971700
	Sc/Sjm	Sj	VI	588100
	Scm/Sk	Sk	XV	23200	SOL4, MGA1
	Sc/Sjm	Sj	VI	588100
T3	Scm/Sk	Sc	V	125900	NPP2, VAC8, EDC3, EAF5, GTT3
	Scm/Sj	Sc	V	138200
	Scm/Sj	Sc	V	138200	VAB2, GCN4, UBC8, GLC3, GIM4, IRC22, YEA4, MIT1, MNN1, WBP1, YEA6
	Sc/Skm	Sc	V	141500
T4	Sc/Sjm	Sj	XIV	490600	TPM1, EOS1, SAL1, SWS2, PMS1
	Scm/Sk	Sc	XIV	464400
	Sc/Sem	Sc	XIV	463500
	Scm/Sk	Sc	XIV	464400	END3, MKT1
	Sc/Sem	Sc	XIV	463500
T5	Sc/Sjm	Sj	II	588100	YPC1, DTR1, SMP1
	Scm/Sk	Sk	II	122700
	Sc/Sem	Sc	II	582300
	Sc/Sjm	Sj	II	588100	YBR184W, YBR185C
	Sc/Sem	Sc	II	582300
T6	Scm/Sj	Sj	XI	585000	SRP40, MLP1, PTR2, SRL3
	Sc/Sjm	Sc	XI	624400
	Sc/Sem	Se	XI	595800
	Sc/Skm	Sk	XI	66100	TVP38, OMA1, MRPL20, NUP133, MTD1
	Scm/Sj	Sj	XI	585000
	Scm/Sj	Sj	XI	585000	PXL1
	Sc/Sem	Se	XI	595800
T7	Sc/Skm	Sc	XI	435600	AUR1, DID4, PAP1, OSH6, RPL14A
	Sc/Skm	Sk	XI	212800
	Sc/Skm	Sc	XI	470500	YKR018C
	Sc/Skm	Sk	XI	212800
T8	Sc/Sjm	Sc	IV	1033100	PMT7
	Scm/Sj	Sj	IV	1059600
T9	Sc/Sjm	Sc	VII	559900	CAX4, ORM1, ACB1
	Scm/Sk	Sc	VII	544300
T10	Sc/Sjm	Sc	II	185100	FUS3
	Sc/Skm	Sc	II	191700
T11	Sc/Sjm	Sc	XIV	527600	VAC7
	Scm/Sk	Sk	XIV	32900
T12	Scm/Sj	Sj	X	32900	PRP21
	Sc/Sjm	Sj	X	50100
T13	Scm/Sk	Sc	IV	365300	KNH1, STP4
	Scm/Sj	Sj	IV	382600
T14	Scm/Sk	Sc	XIV	418000	OCA1, MET4, RAS2, POL1, AVT4, MIC27
	Scm/Se	Se	XIV	424000
T15	Sc/Skm	Sk	IV	258700	CAB1
	Scm/Sj	Sj	IV	1436300
T16	Scm/Sk	Sc	IV	78000	GDH2, PRR2, RRI1, YDL211C, NOP6, SHR3
	Sc/Sjm	Sj	IV	71000
T17	Sc/Sjm	Sj	II	809000	PCA1
	Scm/Sk	Sc	II	777200
T18	Scm/Sk	Sk	VIII	104500	CTM1, GGA2, YHR112C, ERP5, UBA4, CDC12
	Scm/Sk	Sc	VIII	309700
T19	Scm/Sk	Sk	XV	301200	PLB3, YOL014W, HTZ1, HRD1
	Sc/Skm	Sc	XV	294300
T20	Sc/Skm	Sk	IV	152800	KIN28, NSE4
	Sc/Skm	Sc	IV	254200
T21	Sc/Skm	Sk	XI	375400	VMA5, LHS1
	Sc/Skm	Sc	XI	289900
T22	Sc/Skm	Sk	XII	356600	SMD2, YSH1, RAD2
	Scm/Se	Sc	XII	678400
T23	Sc/Sjm	Sj	XV	212300	CRT10, MET22, INP54, NUF2, RIB2, RTG1, HST1, SDH5, THP1, NBA1
	Sc/Sem	Se	XV	169900
T24	Sc/Sjm	Sj	XI	503700	CAF4, SPO14, DAL80, GMH1, SPC34
	Sc/Sem	Sc	XI	502500
T25	Scm/Sj	Sj	II	261700	FLR1, DSF2, IPP1, UGA2
	Scm/Se	Sc	II	244800
T26	Sc/Skm	Sc	VI	215400	FAB1
	Sc/Sem	Sc	VI	196100
T27	Scm/Sk	Sc	IV	841900	REF2
	Scm/Se	Sc	IV	828800
T28	Sc/Sjm	Sc	VII	845500	CRH1, HIP1
	Sc/Sem	Se	VII	834200
T29	Sc/Sjm	Sc	XVI	348500	FMP30, MSD1, SSE1, SYH1
	Scm/Se	Se	XVI	319200

### Sheet: Maltose
Interspecies QTL region N°	Hybrid	Allele	Chromosome	QTL Peak	Genes shared
M1	Scm/Sj	Sc	II	790700	PCA1
	Sc/Sjm	Sc	II	790700
	Sc/Sjm	Sj	II	787600
	Scm/Sk	Sc	II	797500
	Scm/Sj	Sc	II	790700	VBA2, BSD2, SUL1, CTP1, SNF5
	Sc/Sjm	Sc	II	790700
	Sc/Sjm	Sj	II	787600
	Scm/Sj	Sc	II	790700	PHO89
	Sc/Sjm	Sj	II	787600
	Scm/Sk	Sc	II	797500
	Scm/Sj	Sc	II	790700	MAL33
	Sc/Sjm	Sc	II	790700
	Sc/Sjm	Sj	II	787600
	Scm/Sk	Sc	II	797500
	Sc/Skm	Sc	II	800900
M2	Sc/Sjm	Sc	XVI	607500	YPR015C
	Sc/Sjm	Sj	XVI	576500
	Scm/Sk	Sc	XVI	583900
	Sc/Sjm	Sc	XVI	607500	DSS4, TIF6, MCM4, RLF2, AGC1, ATP20
	Sc/Sjm	Sj	XVI	576500
	Sc/Sjm	Sj	XVI	576500	CMR3
	Scm/Sk	Sc	XVI	583900
M3	Sc/Sjm	Sc	XVI	287700	FRK1
	Sc/Skm	Sk	XVI	438200
	Sc/Sjm	Sj	XVI	297600	ISU1
	Sc/Sjm	Sc	XVI	287700
	Scm/Sk	Sc	XVI	265700	ATG5, RRD2, PRP46
	Sc/Skm	Sk	XVI	438200
M4	Scm/Sk	Sk	XIII	169700	RKR1
	Sc/Skm	Sc	XIII	757000
	Sc/Skm	Sk	XIII	147800
	Scm/Sk	Sk	XIII	169700	FAA4
	Sc/Skm	Sc	XIII	757000
	Scm/Sk	Sk	XIII	169700	BCH1, RNA1, CUS1, RPL20A, YHM2
	Sc/Skm	Sk	XIII	147800
M5	Sc/Sjm	Sj	VI	23100	AQY3, ZNF1, DAK2
	Scm/Sk	Sc	VI	24400
	Scm/Sk	Sk	VI	9000
M6	Scm/Sj	Sc	XIII	848700	GOT1, JNM1, HER2
	Scm/Sk	Sc	XIII	838300
M7	Scm/Sj	Sc	XIII	404300	VPS20, CTF18
	Sc/Skm	Sc	XIII	392100
M8	Scm/Sj	Sj	XV	460400	LPX1, TGL5, WHI5
	Sc/Sjm	Sc	XV	479300
M9	Sc/Sjm	Sc	VII	341900	DBP3
	Sc/Skm	Sc	VII	358900
M10	Sc/Sjm	Sj	VI	625700	MTM1, RAD2
	Scm/Sk	Sc	VII	977900
M11	Scm/Sk	Sc	XIII	426000	NPL6, AIP1, YMR090W, YTA12
	Sc/Skm	Sc	XIII	426000
M12	Scm/Sk	Sc	XV	778600	MET7, ESA1, DGA1, SRL1, PUS7, SSP2, APC5, ENV9
	Sc/Skm	Sc	XV	779600
M13	Scm/Sk	Sc	XIV	101900	CAF120, PRM1, ERG24
	Sc/Skm	Sc	XIV	129300
M14	Scm/Sk	Sc	X	328200	MTR4, PTC6, YFL051C, SRB8
	Scm/Sk	Sk	X	95700
M15	Scm/Sk	Sk	III	32400	PTC6, SRB8
	Scm/Sk	Sc	III	248500
M16	Scm/Sk	Sc	IV	664200	ALT2, MRPL1
	Sc/Skm	Sk	II	71900
M17	Sc/Skm	Sc	IV	1055100	SRB7, TFB1, CFT1, SSF2, GPI11, HNT2
	Sc/Skm	Sk	IV	69000
M18	Scm/Sk	Sk	VIII	185400	IRE1, NMD2, PPE1, PTC7, QNS1
	Sc/Skm	Sk	VIII	215500

### Sheet: Acetic Acid
Interspecies QTL region N°	Hybrid	Allele	Chromosome	QTL Peak	Genes shared
A1	Sc/Sjm	Sj	VI	219500	KSS1, BUD9, NQM1, RME1, TAM41, TFC4, UFD1
	Scm/Sk	Sc	VII	561800
A2	Sc/Sjm	Sc	XI	632800	RPF2, NUP133, DAD2, HBS1
	Scm/Sk	Sk	XI	87600
A3	Scm/Sk	Sc	IV	596300	SHU2, PET100, VPS41, PDC2, STN1, RRP8, TVP23, AFR1
	Scm/Sj	Sj	IV	532100
A4	Scm/Sj	Sj	IX	300700	CAP2, CKA1
	Scm/Sk	Sc	IX	280900
A5	Scm/Sk	Sk	XI	384300	PHO90, ACO2
	Scm/Sj	Sj	XI	32900
A6	Scm/Sj	Sc	VI	181100	IOC3
	Scm/Sk	Sk	VI	154600
A7	Sc/Skm	Sc	XVI	514800	RRP12, MRPS16, CIP1, HST2, SWI1
	Sc/Sjm	Sj	XVI	516100
A8	Sc/Skm	Sk	XIII	215100	IRC21, SDD2, PDS5, SEC14, NAM7
	Sc/Sjm	Sj	I	290800
A9	Scm/Sk	Sk	X	301600	YAK1, TIM17, ROQ1, SFH5, IDS2, SMT1, RPA34, DAS1
	Scm/Sk	Sc	X	142800
A10	Scm/Sk	Sk	V	446300	RAD23, UTR4, CYC7, UTR2, YEF1
	Scm/Sk	Sc	V	82500
A11	Sc/Skm	Sc	XV	231300	THI20, GPM3, YOL057W
	Scm/Sk	Sk	XV	202400
A12	Scm/Sk	Sk	X	400	PRE3, OST1, COX16, CYR1, MPP10, POL31, ESS1, MDE1
	Sc/Skm	Sk	X	400

### Sheet: Ethanol
Interspecies QTL region N°	Hybrid	Allele	Chromosome	QTL Peak	Genes shared
E1	Scm/Se	Se	VIII	613900	CAF20, HEM4, RFM1, PLP2, HUA2, RRP36
	Sc/Sem	Sc	XV	823700
	Sc/Sem	Se	VIII	605100
	Scm/Se	Se	VIII	613900	MDP1, SNF2
	Sc/Sem	Sc	VIII	605100
	Scm/Se	Se	VIII	613900	RAX1, CPA1, ISW2
	Sc/Sem	Sc	XV	831200
	Sc/Sem	Sc	XV	823700	HRK1, PAC1, VPH1, FSF1, YTM1, TPO4, MOD5
	Sc/Sem	Se	VIII	605100
E2	Sc/Sem	Sc	VII	943800	PEX21, PFK1, YAP1802, MPC3, LSC2, SDA1, CPD1, KEL2, BRF1
	Sc/Sem	Se	VII	942900
E3	Scm/Se	Se	XVI	614500	HTS1, ARP7, SRO7, NTO1, CSR2, APL4
	Sc/Sem	Sc	XVI	632100
E4	Scm/Se	Sc	I	109200	ATS1, CCR4, FUN30, LDS1, FUN26, PMT2, TPD3, PSK1
	Sc/Sem	Sc	I	104000
E5	Scm/Se	Sc	VIII	387500	SKG6
	Sc/Sem	Sc	VIII	401700
