## Supplementary material for "Restoring fertility in yeast hybrids: breeding and quantitative genetics of beneficial traits": Table S13 Genes for RHA.xlsx

### Sheet: Sheet1
Table S13: List of QTL regions identified in S. cerevisiae/S. kudriavzevii F12 segregants validated via reciprocal hemizygosity analysis
Selection condition	Strain	Chromosome	Start (kb)	End (kb)	LOD	Alleles
Acetic acid	S. cerevisiae	chrII	324	334.8	17.13	YCK2 PGA1 GIM3 IGO1 NSG2 CUZ1 YGP1 ASI2
Maltose	S. cerevisiae	chrIII	283.2	306.2	14.31	GIT1 OCA4 HMRA2 HMRA1 CDC39 CDC50
Temperature	S. cerevisiae	chrII	187.7	196	7.17	ACH1 FUS3 RRN6
The genes validated through RHA are represented in bold
