## Supplementary material for "Restoring fertility in yeast hybrids: breeding and quantitative genetics of beneficial traits": Table S14 Growth parameters of RHA strains.xlsx

### Sheet: ASI2
Table S14: Growth parameters of reciprocal hemizygotes for the ASI2, FUS3 and GIT1 genes in inter- and intra- species hybrid background. ScSkm and OS104/OS253 reciprocal hemizygotes were assessed in YPD supplemented with 0.3% acetic acid (ASI2), YPD at 10°C (FUS3) and YP + maltose 15% (GIT1) as outlined in Material and Methods. The table shows the mean and the standard error across replicates. Si…
Strain background:	ScSkm ΔASI2
	ScOS104/Δ	ScΔ/OS253	p-value
Specific growth rate (h-1)	0.24 ± 0.003	0.24 ± 0.004	0.4443
Maximum biomass (Scatter light 620nm)	17.84 ± 0.39	20.51 ± 1.40	0.0001 (***)
Tmid	15.22 ± 0.55	16.4 ± 0.75	0.0182 (*)
Integral area	176.4 ± 15.1	159.26 ± 16.52	0.0479 (*)
Strain background:	ScSc ΔASI2
	ScOS104/Δ	ScΔ/OS253	p-value
Specific growth rate (h-1)	0.187 ± 0.002	0.187 ± 0.002	0.9857
Maximum biomass (Scatter light 620nm)	17.39 ± 0.22	17.48 ± 0.28	0.3733
Tmid	8.7 ± 0.25	8.6 ± 0.18	0.5607
Integral area	62.89 ± 3.7	64.66 ± 2.36	0.1439

### Sheet: FUS3
Strain background:	ScSkm ΔFUS3
	ScOS104/Δ	ScΔ/OS253	p-value
Specific growth rate (h-1)	0.08 ± 0.01	0.09 ± 0.01	0.0010 (**)
Maximum biomass (OD600)	1.21 ± 0.09	1.12 ± 0.05	0.0001 (***)
Tmid	55.2 ± 5.61	50.45 ± 2.87	0.0005 (***)
Integral area	25.69 ± 3.16	27.86 ± 1.68	0.0047 (**)
Strain background:	ScSc ΔFUS3
	ScOS104/Δ	ScΔ/OS253	p-value
Specific growth rate (h-1)	0.98 ± 0.006	0.092 ± 0.002	0.0014 (**)
Maximum biomass (OD600)	1.06 ± 0.04	1.08 ± 0.03	0.243
Tmid	44.11 ± 1.67	46.02 ± 1.65	0.0489 (*)
Integral area	31.16 ± 1.1	29.92 ± 1.35	0.0196 (*)

### Sheet: GIT1
Strain background:	ScSkm ΔGIT1
	ScOS104/Δ	ScΔ/OS253	p-value
Specific growth rate (h-1)	0.119 ± 0.006	0.113 ± 0.006	0.0335 (*)
Maximum biomass (OD600)	2.2 ± 0.02	2.21 ± 0.03	0.3176
Tmid	37.47 ± 2.16	39.25 ± 1.43	0.003067 (**)
Integral area	93.34 ± 4.72	89.84 ± 3.15	0.0435 (*)
Strain background:	ScSc ΔGIT1
	ScOS104/Δ	ScΔ/OS253	p-value
Specific growth rate (h-1)	0.227 ± 0.006	0.229 ± 0.012	0.7076
Maximum biomass (OD600)	2.07 ± 0.03	2.06 ± 0.05	0.652
Tmid	18.76 ± 0.52	18.44 ± 0.74	0.312749
Integral area	104.67 ± 2.79	103.58 ± 2.89	0.4301
