## Supplementary material for "Restoring fertility in yeast hybrids: breeding and quantitative genetics of beneficial traits": Table S15_Strains used in study.xlsx

### Sheet: Sheet1
Table S15: List of strains used in this study and their origin.
Species name	Strain name	Origin
S. cerevisiae	DBVPG6765 (OS3)	(Wine European) France
	CBS405 (OS60)	West Africa
	YPS128 (OS104)	(North America) Pennsylvania
	NRRL-Y12663 (OS253)	(Sake) African Palm wine strain
	UWOPS03-461.4 (OS278)	Malaysia
S. jurei	D5088	France
	D5095	France
S. kudriavzevii	OS575	Changbai mountain, Jilin province, China
	IF01802	Japan
	OS393	Portugal
	ITD3	Italy
	CAIII	Spain
S. uvarum	UWOPS99-807.1.1	Argentina
	ZP 555	Canada
	A1	New Zealand, Malborough Vineyard
	A4	New Zealand, Malborough Vineyard
S. eubayanus	CBS12357	Patagonia
	LZSP32.1	West China
	CDFM212.1	Tibet
