## Supplementary material for "Restoring fertility in yeast hybrids: breeding and quantitative genetics of beneficial traits": Table S16_Haploid strains.xlsx

### Sheet: Sheet1
Table S16: Haploid strains used to construct hybrids
Species	Strain Number	Genotype
S. cerevisiae	OS3	MATa ho::HYG ura3::KanMX- barcode[GGCCAT]
		MATα ho::HYG ura3::KanMX- barcode[GGCCAT]
	OS60	MATa ho::HYG ura3::KanMX- barcode[GCTAGC]
		MATα ho::HYG ura3::KanMX- barcode[GCTAGC]
	OS104	MATa ho::HYG ura3::KanMX- barcode[GGTACC]
		MATα ho::HYG ura3::KanMX- barcode[GGTACC]
	OS253	MATa ho::HYG ura3::KanMX- barcode[GTCGAC]
		MATα ho::HYG ura3::KanMX- barcode[GTCGAC]
	OS278	MATa ho::HYG ura3::KanMX- barcode[CCCGGG]
		MATα ho::HYG ura3::KanMX- barcode[CCCGGG]
S. uvarum	OS274	MATa ho::HYG
		MATα ho::HYG
	OS388	MATa ho::HYG
		MATα ho::HYG
	OS449	MATa ho::HYG
		MATα ho::HYG
	OS471	MATa ho::HYG
		MATα ho::HYG
S. eubayanus	OS578	MATa ho::HYG
		MATα ho::HYG
	OS626	MATa ho::HYG
		MATα ho::HYG
	OS627	MATa ho::HYG
		MATα ho::HYG
S. jurei	D5088	MATa ho::loxP-hphNT1-loxP
		MATα ho::loxP ∆ura3:lox2272-natNT2-lox2272
	D5095	MATa ho::loxP ∆ura3:loxP-kanMx-loxP
		MATα ho::loxP-hphNT1-loxP
S. kudriavzevii	OS575	MATa ho::loxP-hphNT1-loxP ∆ura3:loxP-kanMx-loxP
		MATα ho::loxP-hphNT1-loxP ∆ura3:loxP-kanMx-loxP
	OS393	MATa ho::loxP-hphNT1-loxP
		MATα ho::loxP-hphNT1-loxP
	IFO1802	MATα ho::natMX ura3Δ0
	ITD3	MATa ho::loxP ∆ura3:lox2272-natNT2-lox2272
		MATα ho::loxP ∆ura3:lox2272-natNT2-lox2272
	CAIII	MATa ho::loxP-hphNT1-loxP
		MATα ho::loxP-hphNT1-loxP ∆ura3:loxP-kanMx-loxP
