## Supplementary material for "Restoring fertility in yeast hybrids: breeding and quantitative genetics of beneficial traits": Table S17_Plasmids.xlsx

### Sheet: Sheet1
Table S17: Plasmids used for strain construction
Plasmid	Alias	Description
pRED231	pS30 pFA6-KanMX4	Derived from pFA6 with KanMX cloned into the PmeI site. Confers resistance to Geneticin.
pRED460	pAG32	Derived from pRED231, with KanMX substituted by hph at the PmeI site. Confers resistance to hygromycin B.
pRED266	pFP18	Contains a URA3 gene flanked by the sequences of the X, W, and Z2 portions of the mating type locus.
﻿pFA6a-loxP-hphNT1-loxP	pZC1	Derived from pUG6. Confers resistance to Hygromycin B.
﻿pFA6a-loxP-natNT2-loxP	pZC2	Derived from pUG6. Confers resistance to Neoceothricin.
﻿pFA6a-lox2272-natNT2-lox2272	pZC4	Derived from pUG6. Confers resistance to Neoceothricin.
