## Supplementary material for "Restoring fertility in yeast hybrids: breeding and quantitative genetics of beneficial traits": Table S18_Primers used to engineer strains.xlsx

### Sheet: Sheet1
Table S18: Set of primers used for gene deletion, species identification and mitochondrial gene amplification
Primer	Sequence	Species	Usage
AH1	ACTATATTGATGGCCAATGGCGAAATTAAAGACATCGCTAATGTCc gtacgctgcaggtcgac	S. uvarum & S. eubayanus	ho::HYG forward
AH2	ACTCTTATGGGGTCCACGAACAGCGTCAAATTGCAAAATCCCCCCa tcgatgaattcgagctcg	S. uvarum & S. eubayanus	ho::HYG reverse
AH4	TCTCTTGCTTCCGTCGAA	S. uvarum & S. eubayanus	ho::HYG check primer upstream forward
A521	CGGCGGGAGATGCAATAGG	S. uvarum & S. eubayanus	ho::HYG check primer upstream reverse
AH6	CGATCAATGGAGTGACCGTA	S. uvarum & S. eubayanus	ho::HYG check primer downstream reverse
A522	TCGCCCGCAGAAGCGCGGCC	S. uvarum & S. eubayanus	ho::HYG check primer downstream forward
A560	AAAGAGGAGAATGTCGTTCAAGGTATGGTTGGTATCTAGCCAATA GGATTGTAGCCAGAGcgtacgctgcaggtcgac	S. eubayanus	mat::KanMX forward
A561	GTTCAAATTATAAAAGTCACATCAAGATCATTTATGGTCAAGATAA AGGCAAAGAAAGACatcgatgaattcgagctcg	S. eubayanus	mat::KanMX reverse
AH24	ACGCTACATACAAAGAACGTGCTGCTACTCATCCTAGCCCAGTTGc gtacgctgcaggtcgac	S. uvarum	mat::KanMX forward
AH25	CCCGCATCTCTTCAAGTAAGCTTCCCAGCCTGCTTTTCTGTAACGat cgatgaattcgagctcg	S. uvarum	mat::KanMX reverse
SK-HOdel-F	TATCGGCAAAAATGTTAAAATTTTCTTGGAAAAATTCTCTAAACTACACTTTCTAAGCAGAAACATTAAAATCTATACATATTTAATACAcagctgaagcttcgtacg	S. kudriavzevii	ho::loxP-hphNT1-loxP forward
SK-HOdel-R	TAATCAGAATGGCTTTTCTTCCATTATAATCAATTACTCTCAACCCAGAGATATATATAGACAGCAATTATTTCAATATAACCTATAACG gcataggccactagtggatctg	S. kudriavzevii	ho::loxP-hphNT1-loxP reverse
SK-HOchk-F	AAACCGTCACTGACCCAGTC	S. kudriavzevii	ho::loxP-hphNT1-loxP check primer upstream forward
SK-HOchk-R	TCCACGAAAACTGATGGTGA	S. kudriavzevii	ho::loxP-hphNT1-loxP check primer downstream reverse
MAT locus R	AGTCACATCAAGATCGTTTATGG	Saccharomyces sensu stricto	Primer used to check the mating type of Saccharomyces sensu stricto species
MAT alpha_F	GCACGGAATATGGGACTACTTCG	Saccharomyces sensu stricto	Primer used to check the mating type of Saccharomyces sensu stricto species
MAT a_F	ACTCCACTTCAAGTAAGAGTTTG	Saccharomyces sensu stricto	Primer used to check the mating type of Saccharomyces sensu stricto species
SK-URA3del_F	ATCCATAATAAATAGTCTTAGCCCCACTGTGCAAAATTCTCAAAGAAACC ATAAGAAAACcgccagctgaagcttcgta	S. kudriavzevii	ura3::loxP-kanMX-loxP forward
SK-URA3del_R	TCCCAACTAAGAAGGTTCGTTATGATTTTGGTATACACGCACTTACTTATAATACAAACTcactatagggagaccggcag	S. kudriavzevii	ura3::loxP-kanMX-loxP reverse
SK-URA3chk-F	CCCCACTGTGCAAAATTCTC	S. kudriavzevii	ura3::loxP-kanMX-loxP check primer upstream forward
SK-URA3chk-R	CCCGGGTAATAATCGTGATCT	S. kudriavzevii	ura3::loxP-kanMX-loxP check primer downstream reverse
SK-URA3intchk-F	GAAGGGTACGACTGGCTGAT	S. kudriavzevii	ura3::loxP-kanMX-loxP check primer internal forward
SK-URA3intchk-R	GCTTGGCAGACAGTTCCTTC	S. kudriavzevii	ura3::loxP-kanMX-loxP check primer internal reverse
BLEchk-F	CCGCCGCCTTCTATGAAAG	S. cerevisiae	BLE check primer internal forward
BLEchk-R	CTCATGAGATGCCTGCAAGC	S. cerevisiae	BLE check primer internal reverse
KanMX-F	ATCTTGCCATCCTATGGAACTGCC	S. cerevisiae	kanMX check primer internal forward
KanMX-R	ATACCTGGAATGCTGTTTTGCCGG	S. cerevisiae	kanMX check primer internal reverse
SC-GIT1del-F	CAGCCGCAGACGTGAGTTGATCTTTTTGCTTATAATCAAAAAAATAGAATAGGATAAAAActgtttagcttgcctcgtcc	S. cerevisiae	git1::BLE forward and git1::kanMX forward
SC-GIT1del-R-ble	TAACGCTTTAGAAAAAGAAATTTTGAGGTTAAAGGATGGAGGAAGAAATCGATACCAATTtgatgcggtattttctccttacg	S. cerevisiae	git1::BLE reverse
SC-GIT1del-R-kan	AAGCTGCATCATAATAAATTAAAATTAACGCTTTAGAAAAAGAAATTTTGAGGTTAAAGGATGGAGGAAGAAATCGATACCAATTATCGATGAA TTCGAGCTCG	S. cerevisiae	git1::kanMX reverse
SC-GIT1chk-F	ACAGATGTTGCAGTGCGTTT	S. cerevisiae	git1::BLE check primer upstream forward
SC-GIT1chk-R	TGTAGCGGGAAGTCACAAAC	S. cerevisiae	git1::BLE check primer downstream reverse
SC-GIT1intchk-F	GGTTCTGTAGTAGGCGTCGA	S. cerevisiae	GIT1 check primer internal forward
SC-GIT1intchk-R	AACTAGGGCTGCGTTGGAAA	S. cerevisiae	GIT1 check primer internal reverse
SC-ASI2del-F	TATGATTAAAGAGACACCGAATCAAACGCATACATCCTCACAAGCATTTAGTGAGAAAAActgtttagcttgcctcgtcc	S. cerevisiae	asi2::BLE forward and asi2::kanMX forward
SC-ASI2del-R-ble	ACATGCGAAAGAAACTACTACAGATAAGCAAATACACAAATTATAATCGTGGATTCATCAtgatgcggtattttctccttacg	S. cerevisiae	asi2::BLE reverse
SC-ASI2del-R-kan	GTGTCAAGTGTCTCATACAGCGACCACATGCGAAAGAAACTACTACAGATAAGCAAATACACAAATTATAATCGTGGATTCATCAATCGATGA ATTCGAGCTCG	S. cerevisiae	asi2::kanMX reverse
SC-ASI2chk-F	TGACTCATTGCTTCTCCCGA	S. cerevisiae	asi2::BLE check primer upstream forward
SC-ASI2chk-R	AGTGTCAAGACCCCACATGT	S. cerevisiae	asi2::BLE check primer downstream reverse
SC-ASI2intchk-F	TATTTGGTTCTGGTGGCACG	S. cerevisiae	ASI2 check primer internal forward
SC-ASI2intchk-R	TTCCGTTTGTGGTTGCATCC	S. cerevisiae	ASI2 check primer internal reverse
SC-FUS3del-F	TAATAGCTAGTTCGTTTGAACTACAAGGAAATAAGGCAGAGAAAAAGAAAGGAAAATAATctgtttagcttgcctcgtcc	S. cerevisiae	fus3::BLE forward and fus3::kanMX forward
SC-FUS3del-R-ble	TGTACGTATATGTATATGTATACATTGTTCTTCGGGTTGATATTTTAATGATAATGATGGtgatgcggtattttctccttacg	S. cerevisiae	fus3::BLE reverse
SC-FUS3del-R-kan	TATGTCATATGTACATATGTATATGTGTACGTATATGTATATGTATACATTGTTCTTCGGGTTGATATTTTAATGATAATGATGGATCGATGAAT TCGAGCTCG	S. cerevisiae	fus3::kanMX reverse
SC-FUS3chk-F	TTCATTCAAGGGGCGGTAGT	S. cerevisiae	fus3::BLE check primer upstream forward
SC-FUS3chk-R	TGTGTTGTTTGTTTTGCCGC	S. cerevisiae	fus3::BLE check primer downstream reverse
SC-FUS3intchk-F	ACCCAGGGCTAGAGAGTACA	S. cerevisiae	FUS3 check primer internal forward
SC-FUS3intchk-R	TGAGAAGGTTGGAGGGCTTT	S. cerevisiae	FUS3 check primer internal reverse
Scer F2	GCGCTTTACATTCAGATCCCGAG	S. cerevisiae	Species specific forward primer for Sc/Sk hybrids
Scer R2	TAAGTTGGTTGTCAGCAAGATTG	S. cerevisiae	Species specific reverse primer for Sc/Sk hybrids
Skud F2	ATCTATAACAAACCGCCAAGGGAG	S. kudriavzevii	Species specific forward primer for Sc/Sk hybrids
Skud R1	CGTAACCTACCTATATGAGGGCCT	S. kudriavzevii	Species specific reverse primer for Sc/Sk hybrids
D5095_SEC24_F	CTCAAATGGGAATGCCACCG	S. jurei	Species specific forward primer for Sc/Sj hybrids
D5095_SEC24_R	TCCTGATAGTGGTTGTTGCT	S. jurei	Species specific reverse primer for Sc/Sj hybrids
S.cer_SEC24_F	GGTTTTATCTGGCACTCAGGT	S. jurei	Species specific forward primer for Sc/Sj hybrids
S.cer_SEC24_R	GTTGCTGTTGCTGCAAAGGT	S. jurei	Species specific reverse primer for Sc/Sj hybrids
CoxII_F	GGTATTTTAGAATTACATGA	S. jurei, S. cerevisiae and S. kudriavzevii	Amplification of COX2 in Sc/Sj and Sc/Sk hybrids
CoxII_R	ATTTATTGTTCATTTAATCA	S. jurei, S. cerevisiae and S. kudriavzevii	Amplification of COX2 in Sc/Sj and Sc/Sk hybrids
Cox3_F	TGGTTATGCCTTCACCATGA	S. jurei, S. cerevisiae and S. kudriavzevii	Amplification of COX3 in Sc/Sj and Sc/Sk hybrids
Cox3_R	CAACATGATGTCCAGCTGTTAAA	S. jurei, S. cerevisiae and S. kudriavzevii	Amplification of COX3 in Sc/Sj and Sc/Sk hybrids
