## Supplementary material for "Restoring fertility in yeast hybrids: breeding and quantitative genetics of beneficial traits": Table S19_RHA strains.xlsx

### Sheet: Sheet1
Table S19: Strains used for reciprocal hemizygosity analysis
Hybrid	Strain Number	Deletion
S. cerevisiae x S. cerevisiae	OS104 x OS253	fus3OS104::natMX
		git1OS104::natMX
		asi2OS104::natMX
		fus3OS253::kanMX
		git1OS253::kanMX
		asi2OS253::kanMX
S. cerevisiae / S.kudriavzevii	(OS104 x IFO1802) x (OS253 x OS575)	fus3OS104::BLE
		git1OS104::BLE
		asi2OS104::BLE
		fus3OS253::BLE
		git1OS253::BLE
		asi2OS253::BLE
